# Benzimidazoles cause lethality by inhibiting the function of *Caenorhabditis elegans* neuronal beta-tubulin

**DOI:** 10.1101/2022.07.21.500991

**Authors:** Sophia B. Gibson, Elan Ness-Cohn, Erik C. Andersen

## Abstract

Parasitic nematode infections cause an enormous global burden to both human and livestock populations. Resistance to the limited arsenal of anthelmintic drugs used to combat these infections is widespread, including resistance to benzimidazole (BZ) compounds commonly found in livestock parasites. Previous studies using the free-living nematode *Caenorhabditis elegans* to model parasitic nematode resistance have shown that loss-of-function mutations in the beta-tubulin gene *ben-1* confer resistance to BZ drugs. However, the mechanism of resistance and the tissue-specific susceptibility are not well known in any nematode species. To identify in which tissue(s) *ben-1* function underlies BZ susceptibility, transgenic strains that express *ben-1* in different tissues, including hypodermis, muscles, neurons, intestine, and ubiquitous expression were generated. High-throughput fitness assays were performed to measure and compare the quantitative responses to BZ compounds among different transgenic lines. Significant BZ susceptibility was observed in animals expressing *ben-1* in neurons, comparable to expression using the *ben-1* promoter. This result suggests that *ben-1* function in neurons underlies susceptibility to BZ. Subsetting neuronal expression of *ben-1* based on neurotransmitter system further restricted *ben-1* function in cholinergic neurons to cause BZ susceptibility. These results better inform our current understanding of the cellular mode of action of BZ and also suggest additional treatments that might potentiate the effects of BZs.

**Highlights:**

- Expressing wild-type *ben-1* only in neurons restores susceptibility to benzimidazoles
- Expression of *ben-1* in cholinergic neurons restores susceptibility to benzimidazoles
- GABAergic neurons might also play a role in benzimidazole sensitivity
- Broad implications for molecular mechanisms of benzimidazole mode of action

**Graphical Abstract:** 
