## Supplemental Table 1 for "Benzimidazoles cause lethality by inhibiting the function of *Caenorhabditis elegans* neuronal beta-tubulin"

### Sheet: Sheet1
Designated ECA plasmid name	Other name	Features	Source	ID
pECA43	pBCN27	Pmyo-2::GFP::unc-54-3‘UTR	Addgene	26347
pECA100	pDown-Amp-myo-3>ben-1:ben-1-3'UTR	Pmyo-3::ben-1::ben-1-3'UTR	VectorBuilder	VB200318-6547bzz
pECA114	pRP[Exp]-{unc-17_promoter}>cel_ben-1[NM_065327.4]:{ben-1 3'UTR}	Punc-17::ben-1::ben-1-3'UTR	VectorBuilder	VB211024-1013ptn
pECA115	pRP[Exp]-{unc-25_promoter}>cel_ben-1[NM_065327.4]:{ben-1 3'UTR}	Punc-25::ben-1::ben-1-3'UTR	VectorBuilder	VB211024-1012hzh
pECA116	pRP[Exp]-{eat-4_promoter}>cel_ben-1[NM_065327.4]:{ben-1 3'UTR}	Peat-4::ben-1::ben-1-3'UTR	VectorBuilder	VB211024-1008zzz
pECA117	pRP[Exp]-{dat-1_promoter}>cel_ben-1[NM_065327.4]:{ben-1 3'UTR}	Pdat-1::ben-1::ben-1-3'UTR	VectorBuilder	VB211024-1011tpw
pECA123	pDown-Amp-ges-1>ben-1:ben-1-3'UTR	Pges-1::ben-1::ben-1-3'UTR	VectorBuilder	VB200318-6551mje
pECA124	pDown-Amp-unc-119>ben-1:ben-1-3'UTR	Punc-119::ben-1::ben-1-3'UTR	VectorBuilder	VB200318-6552znh
pECA125	pDown-Amp-eft-3>ben-1:ben-1-3'UTR	Peft-3::ben-1::ben-1-3'UTR	VectorBuilder	VB200318-6549yuq
pECA126	pDown-Amp-col-19>ben-1:ben-1-3'UTR	Pcol-19::ben-1::ben-1-3'UTR	VectorBuilder	VB200318-6548rqp
