## Supplemental Table 2 for "Benzimidazoles cause lethality by inhibiting the function of *Caenorhabditis elegans* neuronal beta-tubulin"

### Sheet: Sheet1
Strain	Genotype	ben-1 expression	Concentration (ng/uL)	Reference for promoter concentration
ECA2841	eanEx27[myo-2::GFP]	None	5	(Thomas et al. 2019)
ECA2842	eanEx28[myo-2::GFP]	None	5	(Thomas et al. 2019)
ECA2821	eanEx8[myo-2::GFP]	None	5	(Thomas et al. 2019)
ECA2822	eanEx9[myo-2::GFP]	None	5	(Thomas et al. 2019)
ECA2823	eanEx10[ben-1::ben-1;myo-2::GFP]	Endogenous	50	NA
ECA2824	eanEx11[ben-1::ben-1;myo-2::GFP]	Endogenous	50	NA
ECA2827	eanEx14[eft-3::ben-1;myo-2::GFP]	Ubiquitous	25	Evidence of effectiveness between 20ng/uL - 50 ng/uL (Frøkjær-Jensen et al. 2012; Goudeau et al. 2021;Kaymak et al. 2016)
ECA2828	eanEx15[eft-3::ben-1;myo-2::GFP]	Ubiquitous	25	Evidence of effectiveness between 20ng/uL - 50 ng/uL (Frøkjær-Jensen et al. 2012; Goudeau et al. 2021;Kaymak et al. 2016)
ECA2830	eanEx17[myo-3::ben-1;myo-2::GFP]	Muscles	5	(Frøkjaer-Jensen et al. 2008)
ECA2846	eanEx32[myo-3::ben-1;myo-2::GFP]	Muscles	5	(Frøkjaer-Jensen et al. 2008)
ECA2832	eanEx19[unc-119::ben-1;myo-2::GFP]	Neurons	65	(Muñoz-Jiménez et al. 2017)
ECA2833	eanEx20[unc-119::ben-1;myo-2::GFP]	Neurons	65	(Muñoz-Jiménez et al. 2017)
ECA2835	eanEx21[col-19::ben-1;myo-2::GFP]	Hypodermis	100	(Abrahante et al. 1998)
ECA2836	eanEx22[col-19::ben-1;myo-2::GFP]	Hypodermis	100	(Abrahante et al. 1998)
ECA2840	eanEx26[ges-1::ben-1;myo-2::GFP]	Intestine	50	(Marshall and McGhee 2001)
ECA2844	eanEx30[ges-1::ben-1;myo-2::GFP]	Intestine	50	(Marshall and McGhee 2001)
ECA3332	eanEx36[eat-4::ben-1;myo-2::GFP]	Glutamatergic	50	(Serrano-Saiz et al. 2013)
ECA3333	eanEx37[eat-4::ben-1;myo-2::GFP]	Glutamatergic	50	(Serrano-Saiz et al. 2013)
ECA3334	eanEx38[unc-17::ben-1;myo-2::GFP]	Cholinergic	25	(Hao et al. 2012)
ECA3335	eanEx39[unc-17::ben-1;myo-2::GFP]	Cholinergic	25	(Hao et al. 2012)
ECA3336	eanEx40[dat-1::ben-1;myo-2::GFP]	Dopaminergic	60	(Carvelli et al. 2004)
ECA3354	eanEx41[dat-1::ben-1;myo-2::GFP]	Dopaminergic	60	(Carvelli et al. 2004)
ECA3355	eanEx42[unc-25::ben-1;myo-2::GFP]	GABAergic	50	(Eastman et al. 1999)
ECA3356	eanEx43[unc-25::ben-1;myo-2::GFP]	GABAergic	50	(Eastman et al. 1999)
